# CRISPR-Cas9 mediated nuclear transport and genomic integration of nanostructured genes in human primary cells

**DOI:** 10.1101/2021.11.08.467750

**Authors:** Enrique Lin-Shiao, Wolfgang G. Pfeifer, Brian R. Shy, Mohammad Saffari Doost, Evelyn Chen, Vivasvan S. Vykunta, Jennifer R. Hamilton, Elizabeth C. Stahl, Diana M. Lopez, Cindy R. Sandoval Espinoza, Alexander E. Dejanov, Rachel J. Lew, Michael G. Poirer, Alexander Marson, Carlos E. Castro, Jennifer A. Doudna

**Author notes:** Equal contributions (Enrique Lin-Shiao, Wolfgang G. Pfeifer).

## Abstract

DNA nanostructures are a promising tool for delivery of a variety of molecular payloads to cells. DNA origami structures, where 1000’s of bases are folded into a compact nanostructure, present an attractive approach to package genes; however, effective delivery of genetic material into cell nuclei has remained a critical challenge. Here we describe the use of DNA nanostructures encoding an intact human gene and a fluorescent-protein encoding gene as compact templates for gene integration by CRISPR-mediated homology-directed repair (HDR). Our design includes CRISPR-Cas9 ribonucleoprotein (RNP) binding sites on the DNA nanostructures to increase shuttling of structures into the nucleus. We demonstrate efficient shuttling and genomic integration of DNA nanostructures using transfection and electroporation. These nanostructured templates display lower toxicity and higher insertion efficiency compared to unstructured double-stranded DNA (dsDNA) templates in human primary cells. Furthermore, our study validates virus-like particles (VLPs) as an efficient method of DNA nanostructure delivery, opening the possibility of delivering DNA nanostructures *in vivo* to specific cell types. Together these results provide new approaches to gene delivery with DNA nanostructures and establish their use as large HDR templates, exploiting both their design features and their ability to encode genetic information. This work also opens a door to translate other DNA nanodevice functions, such as measuring biophysical properties, into cell nuclei.

**Teaser Sentence:** CRISPR-Cas9 mediates nuclear transport and integration of nanostructured genes in human primary cells
