## Supplementary material for "CRISPR-Cas9 mediated nuclear transport and genomic integration of nanostructured genes in human primary cells": Data_File_S1: SI_LinShiao_sequences.xlsx

### Sheet: 2877
Start	End	Sequence	18 helix full	Top	open	50%
0[118]	5[111]	GTGGGATGTGCATTTAAATTCGGTCTCCAACACAGCCGGCCACCGTTTA	x	x	x	x
0[160]	5[153]	ACATGGTCCTGTACTGGACGCCCTTGTCCCAGGTGAGCCCACCCGGTGA	x		x
0[195]	3[181]	tttttTGCGGAAACCTCTCTTGACCCGCCTGTGTATTTGCAG	x		x	x
0[76]	5[69]	AGCCAGGTGAGGTGCTGCAGTTTCGGGGGGACGTCTCCATGGGTGGCAT	x	x	x
1[126]	14[133]	GTTGTCCTTTGAATCCTACTCCACAGTCGTCGTAGTGGCCGCCTTCTGC	x			x
1[168]	17[174]	ATAGAGTGCATTCAAAGGACA	x
1[25]	16[32]	tttttTTGCATTTCTGTGGTTTTCGCCCCACCGCATCCTAGTCCTCGTTGttttt	x	x
1[84]	14[91]	TTTCGTTGAGCTCTCTTGCTGGAGTGGCCTGCACGGGCTTCTCAGCTTC	x	x
10[111]	12[105]	CCCGGGTCAGGGTTTGCGAAAAAGAACGATCTCGA	x	x	x	x
10[139]	7[139]	TCGGGGACTAAGTGATCCCGGCAGCAGCACGGGGCTCGATGC	x		x	x
10[153]	12[147]	CTCCCCCCAACTTCGTTCTCCCCCACCCGTCTGGG	x		x
10[181]	9[198]	CTCTAGGGTGATCGCGCTTCTCGTTGttttt	x		x
10[202]	11[202]	tttttTACCCCGCGCCACCTTCATCACTTTCCCAGTTttttt	x		x	x
10[97]	7[97]	CTGGATAATTGCTTTATTTGTGTGGTCGGCGAGCTCCCAGGA	x	x	x
11[168]	14[161]	GAGCCAGTTGGTCACCTTCAGGGGACAGCGGAGGA	x		x
11[28]	12[28]	tttttCCTCCTCGCCCTTGCTATGATGGCCATGTTATttttt	x	x	x	x
12[104]	17[97]	ACTCGTGTCAAGTATGCCGCGTGGCCTTCCATGCCGCCGGTGTCCTGCC	x	x	x
12[146]	17[139]	TGCCCTCTGGAGCCTGGTCTTCGTCCTTTGGCAACTAGAAGGAGACAAT	x		x	x
12[191]	11[181]	tttttAGGGGGCCACCCTACACGA	x		x	x
12[62]	17[55]	GCATGAATCATCACGGGAGGATGATGTTGTTCCACGATGGTGCCAGCAT	x	x	x	x
13[112]	8[119]	ATGTCGGGCCCTCGTTCACGGCGCTCTGATAAGCTGCAATAAGATGGGG	x		x
13[154]	8[161]	AACTGAGCTTGGCGTCGGGAACCGACCCCACGAACTCCAGCAGCTCAGG	x		x	x
13[32]	10[49]	tttttACGCCGCCGTCCTCGAAGTCTCCTTGCACCATGATAAGAT	x	x	x
13[70]	8[77]	CACTTGAGTGCACCATTGCCTTTGTCTTATTTGTGAAATTTGGCCGTCC	x	x	x	x
14[132]	11[139]	ATTACGGCTTCACGTAGGCCTGTAGGGGATATACG	x		x
14[191]	13[191]	tttttTCCTCGGGGTACATCCGCTGATGTCCCAGGCGAAGGGCttttt	x		x
14[90]	11[97]	ACCTTGTGGGGAAGGACAGCTGCCGTTCAACCCGT	x	x	x	x
15[119]	0[119]	CCTCAGCATCATTACTTGTACAGAATAGAATGACAGTGGCGT	x
15[161]	0[161]	GCTTGATGAGGGGCAAACAACTCATTTTATTAGGACAGTTCA	x			x
15[32]	14[32]	tttttTGGGAGGTGATGTCCAACTGTCCTGGGTCACGGTCACCttttt	x	x	x	x
15[77]	0[77]	CGGGCAGGGCCCTCGGCGCGTTCCCAATCCTCCCCGCTTGAC	x	x		x
16[111]	13[111]	AGCTCGTGTAGGTGGTCTTGAGGAGGGGAAGTTGGGTCGGGG	x	x	x	x
16[153]	13[153]	AGATGGCCAGCTTCAGCCTCTGGCCTCCCAGCCCAGTACATG	x		x
16[174]	15[191]	CACGGGGCTCGCCCTTCAGGGCGCCGttttt	x		x	x
16[195]	17[195]	tttttCCAGGGTCAAGGAAGGGTGGGAGTGGCACCTTttttt	x		x
16[69]	13[69]	TCGTACTGACGTTGTAGGCGCCTCGCCGTCCTGCAGCGCTCC	x	x	x
17[140]	3[139]	GCGATGCTTGTAGGCCATGGCCAGGACGATCTGCCTATGAGC	x
17[56]	2[49]	GCCTGCTATAAAGGTCAGGAGCTTTCTTGCTTGGT	x	x
17[7]	0[7]	tttttCCCACATGAGCAAATATttttt	x	x		x
17[98]	3[97]	CCACCCCGGGTCATCGTCACAGTGTTCCTTTTCCCCTCTTCA	x	x		x
18[118]	17[111]	GGCTTCAGAGTGGCAGAGCTTCTCTGGCACCCCCC	x	x
18[76]	17[69]	AAGGCTCTCTGTTCTTCAGGTGACCATAATTGTCT	x	x		x
19[112]	14[119]	TGCACTTCGGCCCTCGCCCTCCGGGGTGGGCCGTC	x			x
19[70]	14[77]	GGCGGCAACGGAGCCCTCCATAGCCCTCAGATGAA	x	x
2[146]	17[153]	ATAAACCAGTGGCTAGAGTTTTCCTTCCAATTTCC	x			x
2[195]	1[195]	tttttGCAGGACCTTTTTTATTCttttt	x		x
3[25]	2[25]	tttttTTGTTGTGACGAGGCAGGACCACTGGCTGCATTGGACTttttt	x	x	x	x
3[49]	6[49]	AGTCTCACATTTCTGTCTGTATTCAGGGTCAGCTTGCCAGGG	x	x	x	x
4[125]	1[125]	GCAGGAAATTTCACCTGTGCACCACCACGAAATGAGACATTG	x		x
4[139]	6[133]	GAGGACGCTGATCATCGACCAGGATGGGACTTGAA	x		x	x
4[167]	1[167]	TCCGCTGTTCCCGTGGGTCATGAGCCCTGTATCCCAGAGCAT	x		x	x
4[181]	6[175]	ACTCTTCCTCTGTCTTGCTGCCACTAGTAGCTGAT	x		x
4[198]	3[195]	tttttGATTGTTCTTCTACGCTCTCAttttt	x		x	x
4[83]	1[83]	TAAATATCTTGCCTGAGGCTTATGGTGGAGGTTCCTCACTTG	x	x	x	x
4[97]	6[91]	CTGGTACTCTGTTGCCGCGCACGCTGAATGAAGCA	x	x	x
5[112]	9[111]	CGTCGCCTCATGTGGTCGGGGGTCCTCCGCTGGTAAACCATT	x	x	x
5[154]	9[153]	ACAGCTCCGTAGCCTTCGGGCCAGGGTGTGTCGGGCGGCGGT	x		x	x
5[25]	4[25]	tttttGTGCAGATGAACTTTGAAAATCTGttttt	x	x	x	x
5[70]	8[63]	CGCCCTCTCAGGGTGGTCACGGCTGTTGTGTGGCG	x	x	x	x
6[132]	11[125]	GAAGTCGCTTCAGCCGTCGCCACAAGTTCTGTGGGCGATGTGCGACTAC	x		x
6[174]	11[167]	GGTGCGCCACCTCGACTGGGTGGACCATCACCGGATCAATTGAAAGGCG	x		x	x
6[198]	5[198]	tttttCGTCGTCCTTGACCCACCCGATCCttttt	x		x
6[48]	10[28]	CACGGGCGGCGGTGCCTTGATAACTAGAACATTGATGAGTTTGGttttt	x	x	x
6[90]	11[83]	CTGCACGCTTGTGCGCACGCTTGATGCTCTCGAGGGATCCTCGTGTTCT	x	x	x	x
7[140]	2[147]	GGTTCACATGGCGGCACCACCTCAGGAGTGGGGCTGGGTCCAACTGATA	x		x
7[28]	6[25]	tttttCTGCTTGTCAGCTTGCCGGTGttttt	x	x	x	x
7[56]	2[63]	CGTTGTGAGGGTGGGCCGTTGTTGCAGCCTCTCAGGACGGCCGACCTGG	x	x	x
7[98]	2[105]	TGTTGCCTAGCGGCCTTGTGGCTGCTACCCTGGAAACTGACTTCTCTGT	x	x	x	x
8[118]	5[125]	GTGTTCTTTGAAGTCGATGCCTGGCGCTGTCCAGC	x		x	x
8[160]	5[167]	TAGTGGTTCGCCCTCGAACTTTCCTGGACTCGCCC	x		x
8[198]	7[198]	tttttGGGTCTTTGCTCAGCACGGGCGCGGGTCTTGTAGGTGCttttt	x		x	x
8[76]	5[83]	TCCACGTAAGTTGTACTCCAGCCGTAGGGCCCTCG	x	x	x
9[28]	8[28]	tttttACAAACCACGCCGTTCTTttttt	x	x	x	x
9[49]	7[55]	ATGCAGTGAAAAAAGATCTTGAAGTTGGATATAGA	x	x	x	x
9[63]	12[63]	ATGCTTTACAGATCAGACATGGCGGCTGTTGTGGATTGAAGC	x	x	x
23-23: 5'RC_CD25-GFP		GCACTCTCTTCTCTCATCTCCCGGCTGATGTGGGGACTGGAGT	x	x	x	x
23-26: 3'RC_CD25-GFP		ACTCCAGTCCCCACATCAGCCGGtgagaaacctgctcatcggg	x	x	x	x

### Sheet: 2516
Start	End	Sequence
0[118]	5[111]	CCTTCTCGAAAAAGCAAGGCCATCGAAACAGGCCCCGCCTCGGGTGCCG
0[174]	2[154]	tttttAAAAAGGCGGAGCCAGCTCCCCCCAGGCCT
0[76]	5[69]	CTTCTCGCACACACGGATCAACGTCGCACCCGTCGCCGCCCGGCAGCAG
1[126]	14[133]	ACGGCGATTTACCCAGGTCCGCCCCGACCCACGCCACGTTGCACGGGAA
1[25]	16[32]	tttttCAAGGGCCATAACCCGTAATCTGCCCGCCCAAACGTGGCAATAGGttttt
1[84]	14[91]	ACCTGTGACCCCTCCGCGGAACCCTGTCTGCCCCAACCAGTGTCCACAT
10[111]	12[105]	TCTGTGAACCTGATATTACAGGTCCATCAATGTGT
10[139]	7[139]	GGGATGCTTCCTGTTCCCTGGGTGTGGCGGGCAAATCAGTGT
10[153]	12[147]	GTAATTAACTGTAAGCCTCCCCTTTGATATTGGTT
10[170]	9[177]	tttttGTATGTGTACCTTATCGAAATCCACCCCGTTttttt
10[97]	7[97]	ATCCAGATGGTAGATTTGAGATTACCATGGTGGCATACATCA
11[28]	12[28]	tttttTTGTTTTGTCATTAGGTTAAATGTGGATATAAttttt
12[104]	17[97]	AAGTTGTCGTCTGTCAGCGTAGGGGTTGCCCAACAGCCGAGCGAGGCCG
12[146]	17[139]	GATTCTTTTTTACTAAGCCATCTGACAAAAGGACGATGATTTCTGGATT
12[170]	11[170]	tttttCTGAAGACATACGTGACTTCCTTCttttt
12[62]	17[55]	TGGTATACGACTTATACCAGTCCGGAAAGCGATGAGTTCCGCGGGAGAT
13[112]	8[119]	TTCTGCCTTTAGCAAGCTGGGGCATTGTCTTCGTAGCCGTCATATTATC
13[32]	10[49]	tttttTAATCCAGAGGTTGATTGTAGACCATATAGGTCCGTCTGG
13[70]	8[77]	TACTTGTCTTTCCACCAATCGCAGCCTGGAGAGAATTGTAAGAGAACCG
14[132]	11[139]	GCAATAGGAAATTAAGTTCTGAAGGTAGCACCTGC
14[153]	13[170]	AAAATGAGTGTTTTAGTTCAGTCTTTttttt
14[181]	15[167]	tttttACCAGGATTTATACAATCATAAA
14[90]	11[97]	AGCGTAAATCCATACCCATAATCTAGCTATTTGTC
15[119]	0[119]	GTGCACAAACACCACGGAATTGGCCGCGGGAAGGACGCGCCA
15[32]	14[32]	tttttGAGGGGGAAAGCGAAAGTCCAATCTTTCACAAATTTTGttttt
15[77]	0[77]	GTGGCAACAGCAGCGGGCAAGGGCGAAGGCGAAGACCCCCAA
16[111]	13[111]	GTCAGTGCGTCAGCAAACACACAAAGGCATTAAAGGAAGGCC
16[153]	14[154]	CCAAGGACGGGCCACAACTCCGGAGGAG
16[167]	17[164]	ACACAGGCGAGCAGCGTAGCAGAAG
16[184]	15[181]	tttttATCCAGGTGGCAGAGACAGCAttttt
16[69]	13[69]	GCAGGCGGGAGCTGACAGGTGAACATAGTTAAGAAACGCGTT
17[140]	3[139]	GAGGGCCCATCACTTTCCCAGCTACTGCGGCGAAGGCGAAGG
17[165]	17[184]	GACGTCCCGCGCAGAttttt
17[56]	2[49]	CCGACTCTGGGCGATGTGCGCAGAGGCCAGCCAGT
17[7]	0[7]	tttttAGGCGACTGACGGGCACttttt
17[98]	3[97]	CAGAGCCCGGATCAATTGCCGTTCTGGCCCACTTCATTTTAA
18[118]	17[111]	CTCCCACGGCAAACCCGTTGCTAGGCACGGCAGCA
18[76]	17[69]	GTACTGCAGGCCCGCGGGAACGGGACTGGTCTGAG
19[112]	14[119]	TGCCCTTTTGGCTGCCATTGGACTCTTTCATGATA
19[70]	14[77]	TGAGTGAGTAGATCTGTATCTACAGTTCAAGGAGC
2[146]	17[153]	AGCACGAACTTATATACGGTTTACACGAGAAGGGA
2[174]	1[174]	tttttCGCCCAGGCACCCTCGGGttttt
3[154]	5[153]	CACGCGGAGCTTGAGACTACCCACGGCG
3[25]	2[25]	tttttCTTGGCCCGCATTTACAAGGGAAGTAATTCAAGGCACGttttt
3[49]	6[49]	ACTATCTAAAAACCGAAATACGTCCTCCATTTTGAGTGTGGG
4[125]	1[125]	GCGCTCGGCAGCGAGACAGGCGGGCTCCTTAAGCGAACGTTC
4[139]	6[133]	GATTCTCGGTGGCCGCCGCCCAGGGCGGACTAATC
4[177]	3[174]	tttttAGCAGGCCGGCCCGGCCCCAGttttt
4[83]	1[83]	CACGGGCGCAGGTCATCAAAACAACCCGAAGCTCGGGCACTT
4[97]	6[91]	TGTGCGCTGGGACGCATCTTTCCGCTCACACATGA
5[112]	9[111]	ACCGGGCGCGCCCGGTACTCCAGCTGGCCCCTTACTTGAGCT
5[154]	9[153]	GCGCGAGACGTACTCCAAAAGCTCCATCAGTTCGTCCGACCA
5[25]	4[25]	tttttCCCGAGCGCCGCCAGTGTGCAGATttttt
5[70]	8[63]	GGCCGGGACGGAAAGGCCCTTCTCAAAAACACCTG
6[132]	11[125]	GAGGTGCCACCCACGAAGCCATTAGGGTACCGTCTTCAAATTAACCCGG
6[177]	5[177]	tttttAACCTAAAGACGGCCAGGCACCAGttttt
6[48]	10[28]	TGACTCAGAGAATGAACTTTGTATCCAAATATGGAAGGTATTGAttttt
6[90]	11[83]	AGCGACGGGAGAATGCGCTCTTCCCCTTCCCGTCCACCATTGGCGGCTG
7[140]	2[147]	GGGGAAACTCGAGAGGCGATACCCGTCCTGCCACCAGATTCGCAACTCA
7[28]	6[25]	tttttCTGAGGCTTCCCGCCCGCTCTttttt
7[56]	2[63]	ATCCAAATTCCTTTGCTCCCTCGGCCCCTGCCAGAAAAAAAGGAATCAC
7[98]	2[105]	AGTGCCAGTGGAGTCGCAACTCCGAACAATGGCTAGAGACTTTCGAACT
8[118]	5[125]	CTCTTCGCTAACTTCAGTCTCCTGGACGCAGCCTT
8[177]	7[177]	tttttTATTGATCCGAATATGTGCGCATAAAACCCCTCCCCCCttttt
8[76]	5[83]	GTTCACGAGGGCAAATTCCAAGCTGAGGAAGCGGC
9[28]	8[28]	tttttTGGAAGCCAAACCACTGTttttt
9[49]	7[55]	TATGTGGCACTAGGAAATGGAAGAAAAAAACCAAG
9[63]	12[63]	ATCCATGGAAGGGGCTCATACTTCTTTGACCTGCATTTCCTG
